# TNBC response to paclitaxel phenocopies interferon response which reveals cell cycle-associated resistance mechanisms

**DOI:** 10.1101/2024.06.04.596911

**Authors:** Nicholas L Calistri, Tiera A. Liby, Zhi Hu, Hongmei Zhang, Mark Dane, Sean M. Gross, Laura M. Heiser

## Abstract

Paclitaxel is a standard of care neoadjuvant therapy for patients with triple negative breast cancer (TNBC); however, it shows limited benefit for locally advanced or metastatic disease. Here we used a coordinated experimental-computational approach to explore the influence of paclitaxel on the cellular and molecular responses of TNBC cells. We found that escalating doses of paclitaxel resulted in multinucleation, promotion of senescence, and initiation of DNA damage induced apoptosis. Single-cell RNA sequencing (scRNA-seq) of TNBC cells after paclitaxel treatment revealed upregulation of innate immune programs canonically associated with interferon response and downregulation of cell cycle progression programs. Systematic exploration of transcriptional responses to paclitaxel and cancer-associated microenvironmental factors revealed common gene programs induced by paclitaxel, IFNB, and IFNG. Transcription factor (TF) enrichment analysis identified 13 TFs that were both enriched based on activity of downstream targets and also significantly upregulated after paclitaxel treatment. Functional assessment with siRNA knockdown confirmed that the TFs FOSL1, NFE2L2 and ELF3 mediate cellular proliferation and also regulate nuclear structure. We further explored the influence of these TFs on paclitaxel-induced cell cycle behavior via live cell imaging, which revealed altered progression rates through G1, S/G2 and M phases. We found that ELF3 knockdown synergized with paclitaxel treatment to lock cells in a G1 state and prevent cell cycle progression. Analysis of publicly available breast cancer patient data showed that high ELF3 expression was associated with poor prognosis and enrichment programs associated with cell cycle progression. Together these analyses disentangle the diverse aspects of paclitaxel response and identify ELF3 upregulation as a putative biomarker of paclitaxel resistance in TNBC.
