## Supplemental Data 4 for "TNBC response to paclitaxel phenocopies interferon response which reveals cell cycle-associated resistance mechanisms"

ID	Description	setSize	enrichmentScore	NES	pvalue	p.adjust	qvalue	rank	leading_edge	core_enrichment
HALLMARK_ALLOGRAFT_REJECTION	HALLMARK_ALLOGRAFT_REJECTION	199	-0.6025552571748258	-2.1454162081701718	3.6915080990322577e-13	1.845754049516129e-11	8.937335397657047e-12	4035	tags=51%, list=20%, signal=41%	TIMP1/SIT1/CXCL9/CSF1/CD40LG/RPL39/CD7/EIF4G3/LCK/IL27RA/IL2RA/IL2RG/HLA-DOB/IL18RAP/LCP2/F2R/IL15/RPS9/HLA-DMA/EIF3J/IRF4/ABCE1/FAS/IFNG/CD28/EIF3A/ACVR2A/SOCS5/CD3E/CCR1/PTPN6/IL12RB1/CD40/ITGAL/NLRP3/ZAP70/UBE2N/FCGR2B/JAK2/KLRD1/IL16/ST8SIA4/CXCR3/CD3G/PTPRC/CD1D/CD96/C2/CD4/GZMB/ITK/NCF4/CD86/CTSS/TRAT1/MAP4K1/PRF1/HLA-A/GALNT1/CD2/SPI1/HLA-G/FGR/CD74/CXCL13/BCAT1/THY1/WAS/STAT4/CD247/CCL13/…
HALLMARK_PANCREAS_BETA_CELLS	HALLMARK_PANCREAS_BETA_CELLS	40	-0.7362537554118396	-2.0622558075473063	1.1967718756208608e-6	1.1967718756208608e-5	5.794895397743117e-6	3267	tags=35%, list=16%, signal=29%	STXBP1/FOXO1/SEC11A/DPP4/MAFB/SRP14/SCGN/SPCS1/SYT13/LMO2/CHGA/PCSK1/ABCC8/INSM1
HALLMARK_EPITHELIAL_MESENCHYMAL_TRANSITION	HALLMARK_EPITHELIAL_MESENCHYMAL_TRANSITION	200	-0.5486781284476346	-1.9539515217545782	2.894231030216261e-9	5.2310184648560345e-8	2.5329142040355535e-8	2966	tags=48%, list=15%, signal=41%	MAGEE1/TNFRSF11B/THBS1/FAS/ITGB1/ELN/DPYSL3/MGP/PFN2/LGALS1/SGCB/SERPINE2/BMP1/NID2/NNMT/CD59/COL6A2/GADD45A/FBLN2/COL5A3/TGFBI/SGCD/COL1A2/MMP2/LRP1/CDH2/FBN1/TPM1/NT5E/SLIT2/MATN2/EDIL3/PPIB/COL5A2/FERMT2/COL8A2/FGF2/COL12A1/MYLK/CADM1/COL16A1/FAP/LOXL1/GPX7/MATN3/LAMA2/GAS1/APLP1/THY1/MSX1/GLIPR1/COL3A1/EFEMP2/FSTL1/LAMC1/VIM/DAB2/PDGFRB/PCOLCE/VCAN/FBLN1/LAMA3/PRRX1/SLIT3/COL6A3/HTRA1/TIMP3/M…
HALLMARK_COAGULATION	HALLMARK_COAGULATION	137	-0.48465772326048956	-1.6468811157619625	1.9167479718751286e-4	9.583739859375642e-4	4.6405477213818904e-4	3025	tags=36%, list=15%, signal=31%	ANG/ANXA1/GNG12/CTSH/THBS1/HPN/F3/F8/BMP1/S100A13/DPP4/FURIN/MAFF/C1R/MMP10/MMP2/C3/LRP1/FBN1/DUSP6/LGMN/CTSB/C2/VWF/GSN/SERPING1/C1S/LTA4H/ACOX2/FYN/CFD/ISCU/C1QA/CPQ/PECAM1/PLEK/PROS1/HTRA1/TIMP3/CFH/A2M/TMPRSS6/SPARC/MMP9/CTSK/CTSO/PLAT/PRSS23/SERPINA1
HALLMARK_COMPLEMENT	HALLMARK_COMPLEMENT	195	-0.45664531720176876	-1.6218894490386606	7.387330894899515e-5	4.617081809312197e-4	2.2356396129301166e-4	2653	tags=35%, list=13%, signal=31%	F3/F8/KIF2A/MMP13/ME1/USP15/ANXA5/S100A13/DPP4/CD59/MAFF/C1R/CR2/JAK2/PSMB9/DUSP5/USP8/GNAI2/C3/LRP1/CASP1/PIK3CG/CALM1/DUSP6/LGMN/CTSB/C2/GZMB/FCN1/PLA2G7/CTSS/APOBEC3F/CALM3/SERPING1/SPOCK2/KCNIP3/CTSC/TIMP2/C1S/SCG3/GMFB/RASGRP1/PPP2CB/ITGAM/LTA4H/WAS/C1QC/FYN/LAP3/APOBEC3G/C1QA/CPQ/CD36/PLEK/GNG2/CFH/TMPRSS6/HSPA5/GZMA/SH2B3/FCER1G/DOCK10/PRCP/CTSO/GZMK/LIPA/PLAT/SERPINA1
HALLMARK_UV_RESPONSE_DN	HALLMARK_UV_RESPONSE_DN	144	-0.4720723990871156	-1.614227539697548	1.7942950070944685e-4	9.583739859375642e-4	4.6405477213818904e-4	2685	tags=34%, list=13%, signal=30%	INPP4B/ACVR2A/F3/DLC1/PIK3CD/NFKB1/PHF3/ATP2B1/FZD2/AGGF1/COL1A2/ANXA4/APBB2/ATXN1/COL5A2/AMPH/SPOP/SMAD3/PRKCA/PTPRM/TOGARAM1/DDAH1/SRI/NRP1/CELF2/FYN/GRK5/COL3A1/ID1/PLPP3/LAMC1/DAB2/PDGFRB/SDC2/IRS1/FHL2/PTEN/PMP22/EFEMP1/CDKN1B/SNAI2/CAV1/MT1E/TGFBR2/IGF1R/KCNMA1/LPAR1/TGFBR3/GJA1
HALLMARK_KRAS_SIGNALING_UP	HALLMARK_KRAS_SIGNALING_UP	198	-0.42873452891161085	-1.5263246987832941	5.681247261912779e-4	0.0025823851190512636	0.001250418057645875	3314	tags=40%, list=16%, signal=34%	ITGBL1/TMEM100/CBL/G0S2/PTCD2/VWA5A/TMEM176A/TMEM176B/ZNF277/CCSER2/CA2/MAP3K1/GUCY1A1/SERPINA3/ENG/SEMA3B/TNFRSF1B/ABCB1/MMP10/FBXO4/IKZF1/AKAP12/RELN/ETV5/GPNMB/MMD/HSD11B1/DUSP6/ADGRA2/SCN1B/CIDEA/ADAMDEC1/CTSS/C3AR1/MAP4K1/PRDM1/MAFB/LAPTM5/TLR8/KIF5C/SCG3/DCBLD2/NRP1/ALDH1A2/NIN/ITGB2/IL33/CBR4/CLEC4A/CMKLR1/IL10RA/DOCK2/GYPC/ETS1/LCP1/LAT2/SPRY2/PRRX1/PECAM1/CD37/CFH/IL7R/FUCA1/GLRX/FCER1G/…
HALLMARK_ANGIOGENESIS	HALLMARK_ANGIOGENESIS	36	-0.5521684277479999	-1.519532569544134	0.01896964856230032	0.045165829910238854	0.021869770272326186	1480	tags=56%, list=7%, signal=52%	TIMP1/KCNJ8/SPP1/FGFR1/VTN/LRPAP1/JAG1/COL5A2/LPL/NRP1/MSX1/COL3A1/FSTL1/VCAN/SERPINA5/ITGAV/S100A4/POSTN/LUM/CCND2
HALLMARK_INTERFERON_GAMMA_RESPONSE	HALLMARK_INTERFERON_GAMMA_RESPONSE	199	-0.3722154762068255	-1.3252844549561509	0.018059638807223857	0.04514909701805964	0.021861668029797304	3416	tags=32%, list=17%, signal=27%	FPR1/IFI44/LCP2/ISOC1/IL15/CDKN1A/HLA-DMA/CD38/IFIT1/IRF4/FAS/CD69/PSME1/IFI35/IRF5/PTPN6/MT2A/ZBP1/FCGR1A/GBP4/NFKB1/MARCHF1/HLA-DRB1/CD40/DDX60/C1R/JAK2/PSMB9/ST8SIA4/ARL4A/PSMA3/CASP1/VAMP5/CD86/SERPING1/HLA-A/HLA-G/GPR18/C1S/BANK1/EPSTI1/RAPGEF6/IL18BP/SRI/CD74/HLA-B/TXNIP/STAT4/LYSMD2/LAP3/EIF4E3/CMKLR1/IL10RA/SSPN/B2M/HLA-DQA1/CFH/VCAM1/GZMA/IRF8/ST3GAL5/FGL2/IL2RB
HALLMARK_FATTY_ACID_METABOLISM	HALLMARK_FATTY_ACID_METABOLISM	156	-0.3716757284559829	-1.2833253022995195	0.0388003355704698	0.08083403243847875	0.0391406893912634	3492	tags=33%, list=17%, signal=28%	GPD1/AQP7/HPGD/HMGCL/G0S2/NBN/DECR1/ADSL/TDO2/CA2/HSDL2/HIBCH/PSME1/ODC1/BLVRA/MCEE/MDH1/ME1/LGALS1/DLD/HSP90AA1/ADIPOR2/UROD/RAP1GDS1/GSTZ1/CD1D/INMT/CIDEA/ACADM/ACAA2/PDHB/SUCLA2/RDH11/HSD17B4/SDHD/ALDH3A2/XIST/SERINC1/LTC4S/CRYZ/FMO1/ACSL4/CD36/OSTC/ENO2/ALDH1A1/HSD17B11/UGDH/ECI2/ELOVL5/MAOA/BMPR1B
HALLMARK_ESTROGEN_RESPONSE_LATE	HALLMARK_ESTROGEN_RESPONSE_LATE	197	-0.3574228540756148	-1.2714855813460288	0.036733837111670865	0.0798561676340671	0.038667196959653545	1642	tags=26%, list=8%, signal=25%	ABCA3/AMFR/HSPB8/DHRS2/SLC1A4/FABP5/CYP26B1/GLA/IL17RB/CELSR2/XBP1/JAK1/MOCS2/CHPT1/ALDH3A2/ACOX2/ARL3/PTGER3/ASCL1/RAB31/SERPINA5/TPSAB1/CACNA2D2/SNX10/CD44/NRIP1/IGSF1/DYNLT3/CCN5/MAPT/CAV1/SCUBE2/UGDH/GPER1/OLFM1/IL6ST/RABEP1/RBBP8/TFF1/PGR/ELOVL5/CXCL12/PDZK1/IGFBP4/DNAJC12/CPE/BCL2/CXCL14/PRSS23/TFF3/SERPINA1/SLC27A2
HALLMARK_XENOBIOTIC_METABOLISM	HALLMARK_XENOBIOTIC_METABOLISM	198	-0.34912537081425	-1.2429105670551805	0.047349675256652	0.08976085144579087	0.04346314912111979	1935	tags=19%, list=9%, signal=18%	AOX1/CYB5A/CYP26A1/CYP2S1/HSD11B1/HACL1/DHRS7/CAT/MAN1A1/PTGES3/SLC6A12/SLC46A3/PTGR1/HMOX1/ARPP19/BCAT1/ACOX2/GSTO1/TPST1/GCLC/FMO1/ADH5/FBLN1/PDK4/CD36/IGF1/SERPINA6/PROS1/CDO1/IRF8/CYFIP2/PTGDS/UGDH/ELOVL5/IGFBP4/MAOA/ESR1/TAT
HALLMARK_IL2_STAT5_SIGNALING	HALLMARK_IL2_STAT5_SIGNALING	199	-0.3484016675535722	-1.2404946693645378	0.047669046619067616	0.08976085144579087	0.04346314912111979	3131	tags=34%, list=15%, signal=29%	ADAM19/LRRC8C/CD83/SOCS2/IRF4/CAPN3/RNH1/ICOS/CA2/CDKN1C/ODC1/GBP4/TNFRSF1B/ENPP1/PTGER2/SHE/ABCB1/DENND5A/FURIN/MAFF/FLT3LG/SH3BGRL2/ARL4A/IL18R1/ANXA4/SERPINB6/SNX14/PENK/P2RX4/NT5E/CD86/BMPR2/ITGAE/RORA/XBP1/CST7/SMPDL3A/AHNAK/TLR7/PTH1R/PRNP/NRP1/APLP1/CDC42SE2/EOMES/SELL/GSTO1/SYT11/PLPP1/SLC39A8/COL6A1/WLS/GPR65/IL10RA/LTB/TWSG1/LRIG1/CD79B/CD44/ITGAV/IRF8/CD48/FGL2/IL2RB/CCND2/IGF1R/BCL2
HALLMARK_ADIPOGENESIS	HALLMARK_ADIPOGENESIS	198	-0.3336502320712987	-1.1878179983730477	0.08443327047978211	0.1507736972853252	0.07300621131710486	2380	tags=26%, list=12%, signal=23%	FZD4/CDKN2C/DLD/DNAJC15/LIFR/STAT5A/ADIPOR2/IMMT/GADD45A/CCNG2/COQ5/SOWAHC/ARL4A/COX7B/CMPK1/ABCA1/C3/DHRS7/RTN3/ATP5PO/CAT/CAVIN2/NABP1/UQCR10/HSPB8/CIDEA/G3BP2/APLP2/ACADM/ACAA2/MYLK/LPL/RAB34/GBE1/GPAM/LAMA4/REEP5/GPX3/LTC4S/CD302/COL15A1/PTGER3/DNAJB9/SSPN/CMBL/CD36/PRDX3/FABP4/OMD/SPARCL1/ENPP2/QDPR
HALLMARK_MYOGENESIS	HALLMARK_MYOGENESIS	200	-0.31834153726842696	-1.1336772853388852	0.14742376445846478	0.2457062740974413	0.1189735642998137	2866	tags=25%, list=14%, signal=22%	SPTAN1/ITGB1/CHRNA1/RB1/PDE4DIP/CHRNB1/HSPB2/KCNH2/TNNT3/REEP1/COL6A2/SORBS3/LSP1/MYL6B/SGCD/PFKM/MYOM1/CNN3/MYOM2/PKIA/HSPB8/FGF2/GSN/APLNR/EIF4A2/GNAO1/MYLK/MYH11/MEF2C/GABARAPL2/IGFBP7/PRNP/LAMA2/GPX3/AGL/COL3A1/BIN1/CFD/COL15A1/FST/SSPN/PPP1R3C/CD36/IGF1/COL6A3/FHL1/SPARC/STC2/COX7A1/CAMK2B
HALLMARK_IL6_JAK_STAT3_SIGNALING	HALLMARK_IL6_JAK_STAT3_SIGNALING	87	-0.3475791348197367	-1.1099696237631451	0.2427003520397598	0.35414394765539803	0.17148022728577167	4797	tags=40%, list=24%, signal=31%	PTPN2/STAM2/IFNGR1/PTPN11/IRF9/ITGB3/IL7/CXCL9/CSF1/IL1R1/IL2RA/IFNAR1/IL2RG/CNTFR/CBL/CD38/FAS/CCR1/IL12RB1/TNFRSF1B/ACVRL1/IL18R1/ITGA4/EBI3/IL17RB/PDGFC/HMOX1/CXCL13/CD14/LEPR/LTB/CD36/A2M/CD44/IL6ST
HALLMARK_OXIDATIVE_PHOSPHORYLATION	HALLMARK_OXIDATIVE_PHOSPHORYLATION	194	-0.30877593796063146	-1.0964112414611826	0.2093855218855219	0.327164877946128	0.15841667774233567	4255	tags=32%, list=21%, signal=26%	ATP6V1G1/MTX2/TCIRG1/NQO2/ATP5F1C/ACADVL/ALDH6A1/MPC1/SDHB/NDUFAB1/OAT/ACO2/NDUFB6/VDAC3/COX7A2/ETFB/NDUFB5/NDUFA5/NDUFA4/DECR1/ATP5F1D/COX17/MAOB/COX6C/MDH1/ATP6V0E1/COX11/DLD/TIMM9/ATP5MC2/IMMT/COX7C/COX7B/ATP6V1D/CYB5A/NDUFB3/ATP5F1A/ATP5PO/MRPL34/UQCR10/GLUD1/ACADSB/ACADM/ACAA2/PDHB/SUCLA2/SLC25A12/ISCA1/SLC25A20/ATP5PB/UQCRC2/SDHD/ATP5ME/ATP5MG/NNT/NDUFS4/NDUFC2/ISCU/PDK4/PRDX3/ACAT1/MRPS30/…
HALLMARK_APOPTOSIS	HALLMARK_APOPTOSIS	160	-0.3019879987464451	-1.045627991597281	0.32426160337552745	0.43819135591287495	0.21217686707360264	3197	tags=29%, list=16%, signal=24%	ANXA1/F2R/CDKN1A/CD38/ETF1/FAS/SPTAN1/ADD1/PMAIP1/CD69/PLPPR4/PPT1/SLC20A1/GADD45A/PLCB2/MMP2/CASP1/CCND1/GNA15/GPX1/HMGB2/GSTM1/LEF1/PRF1/GSN/CD2/TIMP2/HMOX1/FEZ1/TXNIP/GPX3/BNIP3L/CD14/PDGFRB/DPYD/TIMP3/CD44/CDKN1B/ENO2/IGFBP6/LUM/CCND2/CAV1/DCN/PLAT/TGFBR3
HALLMARK_BILE_ACID_METABOLISM	HALLMARK_BILE_ACID_METABOLISM	112	-0.3143528213669564	-1.0384286236346756	0.3548252911813644	0.45490421946328774	0.22026941152959195	4173	tags=29%, list=20%, signal=23%	PAOX/RBP1/LIPE/ABCA9/LCK/PXMP2/CYP46A1/PIPOX/OPTN/ISOC1/ABCA2/EPHX2/SLC27A5/DIO1/PFKM/ABCA1/HACL1/ABCA3/CAT/ATXN1/EFHC1/FADS1/PNPLA8/ABCA6/CH25H/HSD17B4/ABCA8/DIO2/SERPINA6/ALDH1A1/HSD17B11/SLC27A2
HALLMARK_APICAL_SURFACE	HALLMARK_APICAL_SURFACE	44	-0.35571734414840067	-1.0160151302682148	0.4205905826017558	0.5007030745258998	0.24244569924411993	957	tags=18%, list=5%, signal=17%	DCBLD2/GAS1/THY1/GSTM3/SRPX/AFAP1L2/IL2RB/SULF2
HALLMARK_INFLAMMATORY_RESPONSE	HALLMARK_INFLAMMATORY_RESPONSE	199	-0.2827078151182593	-1.0065897218702915	0.4160016799664007	0.5007030745258998	0.24244569924411993	2671	tags=25%, list=13%, signal=22%	C5AR1/HPN/CLEC5A/CD69/ACVR2A/F3/SELENOS/GPR183/NFKB1/PDPN/ATP2B1/TNFRSF1B/PTGER2/CD40/CXCR6/LTA/NLRP3/MSR1/GPC3/IL18R1/ABCA1/CALCRL/GNA15/P2RX4/SLAMF1/CCR7/EBI3/SCN1B/C3AR1/AXL/APLNR/RASGRP1/SRI/DCBLD2/SELL/CD14/PTGER4/CMKLR1/IL10RA/PTPRE/IL7R/STAB1/CD48/NDP/IL2RB/CYBB/EMP3/LPAR1/SLC7A2
HALLMARK_INTERFERON_ALPHA_RESPONSE	HALLMARK_INTERFERON_ALPHA_RESPONSE	97	-0.2639048232232032	-0.8549866637670924	0.8088510284645751	0.8088510284645751	0.3916541822038996	4597	tags=34%, list=23%, signal=26%	IFI30/IFITM1/IRF9/PARP9/CD47/IL7/ELF1/CSF1/HLA-C/PSMB8/PSME2/IFI44/SAMD9/IL15/PSME1/IFI35/GBP4/TMEM140/DDX60/UBA7/PSMB9/PSMA3/CASP1/C1S/EPSTI1/CD74/PROCR/TXNIP/SELL/LAP3/B2M/LPAR6/TENT5A
HALLMARK_TGF_BETA_SIGNALING	HALLMARK_TGF_BETA_SIGNALING	53	0.28561061943167493	0.8270625675333575	0.7873483190769843	0.8034166521193717	0.38902279997359057	1178	tags=11%, list=6%, signal=11%	CDH1/TGIF1/SERPINE1/PPP1R15A/JUNB/ARID4B
HALLMARK_PROTEIN_SECRETION	HALLMARK_PROTEIN_SECRETION	96	0.28073255008190734	0.891936910941419	0.6972972972972973	0.7263513513513514	0.35170697012802277	2698	tags=21%, list=13%, signal=18%	KRT18/SCAMP3/EGFR/ARF1/ATP6V1B1/ARFGEF2/COG2/GNAS/ICA1/TSPAN8/ARFGEF1/RAB2A/COPB2/NAPG/STX16/ZW10/BNIP3/ATP1A1/IGF2R/KIF1B
HALLMARK_NOTCH_SIGNALING	HALLMARK_NOTCH_SIGNALING	32	0.3428506717589736	0.90622385684673	0.6113344051446945	0.6503557501539303	0.3149091000745347	3338	tags=34%, list=16%, signal=29%	HES1/DTX2/NOTCH3/NOTCH1/PSEN2/PPARD/TCF7L2/APH1A/PSENEN/NOTCH2/WNT5A
HALLMARK_SPERMATOGENESIS	HALLMARK_SPERMATOGENESIS	135	0.29005850690861645	0.9639232354764349	0.53531669865643	0.5905838604180155	0.2859669218866181	4029	tags=22%, list=20%, signal=18%	ART3/AURKA/KIF2C/CCNB2/YBX2/TTK/NEK2/BUB1/RPL39L/AGFG1/CDK1/STRBP/CNIH2/EZH2/BRAF/PGS1/TALDO1/RFC4/GMCL1/CRISP2/ACTL7B/LDHC/MAP7/TOPBP1/PIAS2/PHKG2/MLF1/SYCP1/IDE/PCSK1N
HALLMARK_PEROXISOME	HALLMARK_PEROXISOME	102	0.3008276970648285	0.9642886725814929	0.5223995385502788	0.5905838604180155	0.2859669218866181	1886	tags=19%, list=9%, signal=17%	CRABP2/IDH2/ABCB9/PEX11A/SULT2B1/HSD11B2/DHCR24/PEX13/CEL/ABCD1/FDPS/CTPS1/DHRS3/CRAT/ABCC5/PRDX1/IDH1/SOD2/ECH1
HALLMARK_HEME_METABOLISM	HALLMARK_HEME_METABOLISM	197	0.27793022352732333	0.9656393654271823	0.5433371515845743	0.5905838604180155	0.2859669218866181	2277	tags=16%, list=11%, signal=14%	PDZK1IP1/SLC2A1/IGSF3/SLC25A37/SELENBP1/SLC6A9/HDGF/PPOX/E2F2/GMPS/ADIPOR1/MOCOS/EIF2AK1/RBM38/SLC11A2/MBOAT2/SLC6A8/PIGQ/FOXO3/H4C3/MKRN1/NARF/CDR2/H1-0/RIOK3/TFRC/RAP1GAP/MGST3/FOXJ2/UCP2/BTG2
HALLMARK_HEDGEHOG_SIGNALING	HALLMARK_HEDGEHOG_SIGNALING	36	0.3645111722379656	0.9877245863253097	0.4671605927112535	0.5432099915247134	0.263027995896177	477	tags=14%, list=2%, signal=14%	VEGFA/ADGRG1/TLE1/AMOT/VLDLR
HALLMARK_REACTIVE_OXYGEN_SPECIES_PATHWAY	HALLMARK_REACTIVE_OXYGEN_SPECIES_PATHWAY	48	0.3571535856483067	1.0167100311452155	0.41562313655336913	0.5007030745258998	0.24244569924411993	2962	tags=33%, list=15%, signal=29%	NQO1/PFKP/JUNB/PRDX6/MGST1/GSR/SCAF4/NDUFB4/G6PD/PRDX1/SOD2/PTPA/NDUFS2/SBNO2/GLRX2/STK25
HALLMARK_DNA_REPAIR	HALLMARK_DNA_REPAIR	148	0.3103422379709761	1.0434830558628836	0.34190330007674596	0.4498727632588763	0.21783312747271907	3934	tags=36%, list=19%, signal=30%	VPS37B/CCNO/NELFCD/ZNF707/ADRM1/MPC2/SNAPC4/POLR3C/GUK1/ZWINT/ITPA/PDE4B/BCAP31/ELOA/POLR1C/CANT1/NCBP2/POLA2/ADCY6/NELFB/PNP/GTF3C5/POLR2D/VPS28/POLR2H/STX3/TAF6/SUPT5H/RAE1/UPF3B/RFC4/NELFE/SRSF6/ALYREF/SEC61A1/TAF13/SSRP1/POLD1/NT5C3A/LIG1/NME4/FEN1/POLR2F/SAC3D1/POLR2J/RFC3/POLA1/POLD3/TAF1C/TARBP2/VPS37D/RAD51/ERCC3/RALA
HALLMARK_MYC_TARGETS_V1	HALLMARK_MYC_TARGETS_V1	199	0.31155531352424226	1.0838117090782826	0.24790076335877861	0.35414394765539803	0.17148022728577167	3165	tags=28%, list=16%, signal=24%	CDC20/MCM4/HDGF/EIF3B/MCM2/CDC45/SET/EPRS1/PPM1G/POLD2/CBX3/PSMD3/MRPL9/ILF2/CTPS1/CYC1/CCT3/NOP16/MCM7/CSTF2/GSPT1/CCNA2/U2AF1/PSMB2/SRPK1/RNPS1/NCBP2/PA2G4/NOLC1/IFRD1/TXNL4A/TFDP1/CAD/SNRPA1/PGK1/NHP2/CCT5/MYC/HSP90AB1/MCM6/RFC4/SRM/SF3B3/AIMP2/KPNA2/SNRPA/NOP56/RPS10/RACK1/MCM5/COPS5/CDK2/KARS1/FBL/HNRNPA2B1/NCBP1
HALLMARK_WNT_BETA_CATENIN_SIGNALING	HALLMARK_WNT_BETA_CATENIN_SIGNALING	42	0.39019290000224816	1.0858335505031182	0.31528662420382164	0.4378980891719745	0.21203486423064033	2173	tags=29%, list=11%, signal=26%	DKK1/NCSTN/JAG2/NOTCH1/AXIN1/SKP2/PSEN2/ADAM17/PPARD/HEY2/HDAC11/MYC
HALLMARK_ANDROGEN_RESPONSE	HALLMARK_ANDROGEN_RESPONSE	100	0.35067522479201746	1.1205853686792953	0.22467130703789637	0.34041107126953996	0.16483062398314569	2047	tags=25%, list=10%, signal=23%	TMPRSS2/KRT8/KRT19/NDRG1/DHCR24/ADRM1/CENPN/UAP1/AZGP1/HMGCS1/ALDH1A3/GSR/RRP12/SRF/SPDEF/UBE2I/HOMER2/SMS/AKT1/DBI/PA2G4/H1-0/ACTN1/STK39/GPD1L
HALLMARK_APICAL_JUNCTION	HALLMARK_APICAL_JUNCTION	198	0.32392861108269677	1.1259287441121968	0.17402945113788487	0.28069266312562074	0.13591434214503742	2982	tags=24%, list=15%, signal=21%	GRB7/CDH3/NECTIN4/ADAM15/CLDN7/ITGB4/MPZL2/CX3CL1/CRB3/CALB2/JUP/EGFR/CDH1/CLDN8/MPZL1/PTK2/ACTN4/ITGA2/MAPK13/LAMC2/CTNND1/TMEM8B/CRAT/ACTB/INPPL1/MVD/SRC/LAMB3/CLDN4/ACTN1/NECTIN1/SPEG/CLDN9/DSC3/ADAM9/ACTA1/LDLRAP1/MAP4K2/NRTN/NECTIN2/TUBG1/CDK8/AMH/PIK3R3/CTNNA1/IKBKG/NFASC/SLC30A3
HALLMARK_PI3K_AKT_MTOR_SIGNALING	HALLMARK_PI3K_AKT_MTOR_SIGNALING	104	0.38950081923410806	1.2520923229990013	0.0896064195643867	0.15449382683514948	0.07480753720438818	2424	tags=23%, list=12%, signal=20%	TRIB3/SLC2A1/GSK3B/EGFR/ARF1/PAK4/CAB39L/SFN/PLCB1/RAC1/DDIT3/CDK1/MAPK10/AKT1/RAF1/TRAF2/RIT1/SQSTM1/NFKBIB/MAPKAP1/MKNK2/ACACA/TSC2/THEM4
HALLMARK_ESTROGEN_RESPONSE_EARLY	HALLMARK_ESTROGEN_RESPONSE_EARLY	196	0.37654264758339046	1.3083346826500815	0.02612011439466158	0.059363896351503596	0.028744623496517532	1441	tags=23%, list=7%, signal=22%	ELF3/LAD1/MUC1/SLC7A5/TJP3/KRT8/KRT19/TFAP2C/CLDN7/OVOL2/TPD52L1/SLC2A1/PTGES/KRT18/FOXC1/HES1/CLIC3/SLC37A1/CALB2/P2RY2/PEX11A/SCNN1A/KAZN/ISG20L2/DHCR7/SULT2B1/FASN/OPN3/TOB1/ZNF185/KRT15/SFN/TMPRSS3/FOS/SLC9A3R1/CISH/FKBP4/DHRS3/MED24/RRP12/RAB17/SLC24A3/KCNK5/KLF4/INHBB
HALLMARK_UNFOLDED_PROTEIN_RESPONSE	HALLMARK_UNFOLDED_PROTEIN_RESPONSE	113	0.404249307731422	1.3133109917886856	0.048470859780727064	0.08976085144579087	0.04346314912111979	3786	tags=41%, list=19%, signal=33%	SLC7A5/ATF3/VEGFA/DDIT4/CEBPB/CKS1B/PSAT1/KHSRP/YWHAZ/EXOSC4/EIF4G1/ATF6/ERO1A/DKC1/PDIA6/H2AX/ARFGAP1/EIF4EBP1/ALDH18A1/NFYA/NOLC1/EXOSC2/FUS/MTHFD2/BAG3/EDC4/NHP2/WIPI1/NOP56/CNOT4/KIF5B/DNAJC3/LSM4/PDIA5/EIF4A3/YIF1A/BANF1/GEMIN4/SHC1/HYOU1/EXOSC5/PREB/RRP9/ASNS/DNAJA4/ZBTB17
HALLMARK_HYPOXIA	HALLMARK_HYPOXIA	199	0.3933321258450325	1.3682898189901305	0.01049618320610687	0.029156064461407973	0.014117673318155442	2535	tags=29%, list=12%, signal=25%	EFNA1/ATF3/SLC2A1/NDRG1/SDC4/VEGFA/JUN/PFKP/DDIT4/SELENBP1/ZFP36/ANGPTL4/KLF6/EDN2/CCN1/EGFR/SULT2B1/PKP1/ADM/GCNT2/VLDLR/SERPINE1/PPP1R15A/CP/FOS/GPI/DTNA/PFKL/ALDOA/IER3/ENO1/GAPDH/SLC2A3/ERO1A/DUSP1/DDIT3/SLC25A1/NFIL3/ANKZF1/FOXO3/BGN/ADORA2B/EXT1/AK4/CCN2/ERRFI1/PLAUR/TIPARP/PGK1/ILVBL/GYS1/BHLHE40/MIF/SLC37A4/IL6/JMJD6/CHST3
HALLMARK_UV_RESPONSE_UP	HALLMARK_UV_RESPONSE_UP	157	0.4068915300673964	1.3786973527162976	0.011674641148325358	0.030722739864014102	0.014876274039417355	3030	tags=34%, list=15%, signal=30%	ATF3/FOSB/AGO2/EPCAM/CCNE1/CHKA/MARK2/JUNB/FOS/STARD3/CTSV/ALDOA/NFKBIA/FKBP4/PRPF3/GRINA/STIP1/DGAT1/IGFBP2/EPHX1/SLC6A8/SPR/CYB5R1/C4BPB/TUBA4A/CDC34/H2AX/TGFBRAP1/NR4A1/SOD2/IRF1/DNAJB1/TST/TFRC/SQSTM1/PRKCD/POLR2H/E2F5/BTG2/RFC4/IL6/BID/KLHDC3/ATP6V1F/GAL/SELENOW/FEN1/LHX2/CASP3/TYRO3/STK25/CDK2/SIGMAR1/PPIF
HALLMARK_P53_PATHWAY	HALLMARK_P53_PATHWAY	198	0.4128810316766207	1.4351144220006127	0.003251099636641805	0.009562057754828839	0.004630049018127648	2874	tags=31%, list=14%, signal=27%	ATF3/ITGB4/SDC1/TPD52L1/TRIB3/NDRG1/JUN/DDIT4/CLCA2/ST14/KRT17/STEAP3/TOB1/PERP/SFN/H2AW/PPP1R15A/RGS16/FOS/SERPINB5/CD82/TM4SF1/TRAF4/RAB40C/IER3/FGF13/COQ8A/CSRNP2/JAG2/NOTCH1/PTPN14/VAMP8/PVT1/PLXNB2/GPX2/EPHX1/ABCC5/ACVR1B/DDIT3/H1-2/KLF4/INHBB/FOXO3/HBEGF/CDKN2A/RHBDF2/IRAK1/DCXR/NUPR1/MKNK2/RALGDS/BTG2/KLK8/UPP1/SEC61A1/TSC22D1/APP/TGFA/RACK1/SLC3A2/SAT1/SPHK1
HALLMARK_GLYCOLYSIS	HALLMARK_GLYCOLYSIS	198	0.4356366128516168	1.514209512885825	0.0010422833717597493	0.0032571355367492162	0.0015771393125311997	3285	tags=35%, list=16%, signal=30%	ELF3/CLDN3/SOX9/SDC1/VEGFA/PFKP/DDIT4/GALE/AURKA/DSC2/ANGPTL4/SLC25A10/EGFR/BPNT1/PMM2/KIF20A/VLDLR/BIK/NSDHL/CENPA/AGRN/ALDOA/FKBP4/IER3/MDH2/ENO1/SDHC/COG2/MED24/ERO1A/SLC16A3/CDK1/G6PD/PAXIP1/ANKZF1/ADORA2B/EXT1/IDH1/AK4/GFPT1/LCT/COPB2/STMN1/PGK1/SLC35A3/CLDN9/DEPDC1/SRD5A3/EGLN3/PKP2/GYS1/MIF/TALDO1/SLC37A4/NOL3/PLOD1/ALDH9A1/TGFA/HAX1/CHST12/PYGB/P4HA2/IL13RA1/ZNF292/ALDOB/LDHC/TPI1/RRAGD/S…
HALLMARK_MTORC1_SIGNALING	HALLMARK_MTORC1_SIGNALING	199	0.44326909556007504	1.5420062351244983	7.523159814770067e-4	0.002893523005680795	0.001401074297487543	2277	tags=36%, list=11%, signal=32%	SLC7A5/TRIB3/SLC2A1/DDIT4/MCM4/AURKA/GSK3B/DHCR7/IGFBP5/CCNF/PHGDH/DHCR24/VLDLR/PSAT1/MCM2/PPP1R15A/GMPS/BUB1/EPRS1/SLC9A3R1/GPI/TMEM97/PFKL/ALDOA/STIP1/LDLR/ENO1/SRD5A1/ATP2A2/SQLE/HMGCS1/GAPDH/NUP205/NAMPT/GSR/SLC2A3/ERO1A/TOMM40/DDIT3/UCHL5/NFIL3/CACYBP/G6PD/CDC25A/PRDX1/TUBA4A/EBP/IDH1/AK4/PLK1/PSPH/ABCF2/ARPC5L/IFRD1/RIT1/SLC1A5/NUPR1/TFRC/SQSTM1/MTHFD2/RRM2/NFKBIB/DDX39A/SHMT2/PGK1/PNP/PSMD…
HALLMARK_KRAS_SIGNALING_DN	HALLMARK_KRAS_SIGNALING_DN	199	0.44372401325911115	1.5435887635150594	7.175271999799112e-4	0.002893523005680795	0.001401074297487543	2477	tags=20%, list=12%, signal=18%	CALML5/EDN1/CAPN9/EFHD1/EDN2/PKP1/MACROH2A2/TFAP2B/MX1/HSD11B2/AKR1B10/CLDN8/YBX2/KLK7/KRT15/KRT5/BARD1/ATP6V1B1/TFCP2L1/COQ8A/FGFR3/DTNB/IGFBP2/SOX10/PNMT/GPRC5C/SPRR3/STAG3/GP2/LYPD3/TCF7L1/MFSD6/SPTBN2/GTF3C5/BTG2/NR4A2/TGFB2/PRODH/SLC25A23/KLK8
HALLMARK_MITOTIC_SPINDLE	HALLMARK_MITOTIC_SPINDLE	197	0.4442914520492267	1.543643977889865	8.831111199743602e-4	0.0030275123021308325	0.0014659533252422978	3737	tags=38%, list=18%, signal=31%	SHROOM1/CENPF/AURKA/KIF2C/TPX2/BIRC5/CCNB2/TTK/PRC1/CSNK1D/NEK2/EZR/ACTN4/BUB1/KIF4A/CDC42EP4/CDC42EP1/CEP131/CDC42BPA/ANLN/ARHGAP27/CDK1/KIF23/NET1/CENPE/TUBA4A/NUSAP1/ARFGEF1/RACGAP1/KIF15/RASAL2/ECT2/PLK1/KNTC1/CTTN/ARHGEF11/KIF22/INCENP/MID1/DYNLL2/BCAR1/STAU1/ESPL1/BCR/MAP3K11/PCNT/KATNB1/MAP1S/ARHGEF2/ATG4B/KIF20B/SORBS2/KIF1B/KIF5B/RHOT2/DLGAP5/ARHGAP10/NCK2/LLGL1/MID1IP1/SAC3D1/TOP2A/PIF1…
HALLMARK_CHOLESTEROL_HOMEOSTASIS	HALLMARK_CHOLESTEROL_HOMEOSTASIS	74	0.5444076201555327	1.6643621458589164	9.082536906392497e-4	0.0030275123021308325	0.0014659533252422978	2146	tags=34%, list=11%, signal=30%	ATF3/S100A11/TRIB3/MAL2/CBS/CHKA/DHCR7/FASN/TNFRSF12A/NSDHL/PCYT2/TMEM97/FDPS/LDLR/SQLE/HMGCS1/CXCL16/MVD/NFIL3/LSS/EBP/ERRFI1/ECH1/PLAUR/PMVK
HALLMARK_TNFA_SIGNALING_VIA_NFKB	HALLMARK_TNFA_SIGNALING_VIA_NFKB	200	0.5071295726279704	1.765162053216239	3.7039986745203477e-6	2.7115458780744213e-5	1.3129590567518253e-5	2887	tags=34%, list=14%, signal=30%	EFNA1/ATF3/EDN1/FOSB/TRIB1/SDC4/VEGFA/JUN/HES1/CEBPB/KYNU/ZC3H12A/ZFP36/KLF6/CCN1/B4GALT5/CEBPD/TGIF1/BCL3/GADD45B/SERPINE1/PPP1R15A/JUNB/FOS/MCL1/EGR1/IER2/RCAN1/NFKBIA/IER3/SIK1/LDLR/EHD1/MAP3K8/CCL20/RIPK2/F2RL1/SOCS3/NAMPT/SLC2A3/DUSP1/LAMB3/NFIL3/OLR1/PDE4B/KLF4/PTGS2/HBEGF/NR4A1/SOD2/IRF1/CCNL1/TRIP10/SQSTM1/PLAUR/TIPARP/MYC/BHLHE40/BTG2/NR4A2/IL6/SPSB1/TSC22D1/CXCL10/RELA/NFKB2/SAT1/SPHK1/…
HALLMARK_E2F_TARGETS	HALLMARK_E2F_TARGETS	199	0.5569130039370825	1.9373408457628638	2.3049184321359684e-8	2.8811480401699605e-7	1.395082208924402e-7	3312	tags=48%, list=16%, signal=41%	CDC20/MCM4/TK1/CKS1B/TRIP13/AURKA/CCNE1/MELK/HMGA1/KIF2C/CDCA8/BIRC5/CCNB2/AURKB/TBRG4/MCM2/UBE2T/SNRPB/HMGB3/CDCA3/POLD2/KIF4A/SUV39H1/BARD1/UBE2S/CTPS1/CDC25B/ASF1B/NUP205/WDR90/ATAD2/CHEK1/POLE/PLK4/CDK1/CDC25A/MCM7/NCAPD2/GSPT1/DCTPP1/CENPE/RNASEH2A/DONSON/WEE1/ORC6/PRKDC/H2AX/RACGAP1/CDKN2A/PA2G4/CENPM/PLK1/POLA2/TIMELESS/NOLC1/CSE1L/KIF22/TFRC/EZH2/MTHFD2/RRM2/STMN1/DDX39A/POP7/DEPDC1/MYC/E…
HALLMARK_G2M_CHECKPOINT	HALLMARK_G2M_CHECKPOINT	200	0.5709227689994739	1.9872065474957257	3.1386110789136203e-9	5.2310184648560345e-8	2.5329142040355535e-8	3312	tags=45%, list=16%, signal=38%	SLC7A5/CDC20/UBE2C/UCK2/CENPF/CKS1B/AURKA/EXO1/HMGA1/KIF2C/TPX2/CCNF/TROAP/BIRC5/CCNB2/AURKB/STIL/BCL3/MCM2/TTK/PRC1/CDC45/HMGB3/NEK2/E2F2/BUB1/CENPA/POLQ/KIF4A/SUV39H1/BARD1/UBE2S/SQLE/CDC25B/H2BC12/CHEK1/POLE/PLK4/DKC1/CDK1/CDC25A/KIF23/GSPT1/CENPE/CCNA2/HOXC10/GINS2/ORC6/NUSAP1/H2AX/RACGAP1/SLC38A1/KIF15/RAD54L/RASAL2/PLK1/CHMP1A/POLA2/NOLC1/E2F3/UPF1/KIF22/TFDP1/EZH2/STMN1/TENT4A/INCENP/DDX39…
HALLMARK_MYC_TARGETS_V2	HALLMARK_MYC_TARGETS_V2	56	0.6895384542010925	2.013570927737182	3.7961642293041898e-6	2.7115458780744213e-5	1.3129590567518253e-5	3662	tags=70%, list=18%, signal=57%	MCM4/SLC29A2/TBRG4/NOP2/TMEM97/CBX3/SUPV3L1/BYSL/RRP12/PLK4/NOP16/SLC19A1/LAS1L/PUS1/IMP4/DCTPP1/PPRC1/PA2G4/PLK1/WDR43/MAP3K6/NOLC1/TFB2M/MYC/NOC4L/FARSA/SRM/AIMP2/NOP56/UNG/IPO4/MCM5/NIP7/MRTO4/MPHOSPH10/EXOSC5/WDR74/GNL3/RRP9
